# CRISPR-inhibition screen for lncRNAs linked to melanoma growth and metastasis

**DOI:** 10.1101/2024.07.24.604899

**Authors:** Stavroula Petroulia, Kathryn Hockemeyer, Shashank Tiwari, Pietro Berico, Sama Shamloo, Seyedeh Elnaz Banijamali, Eleazar Vega-Saenz de Miera, Yixiao Gong, Palaniraja Thandapani, Eric Wang, Michael Schulz, Aristotelis Tsirigos, Iman Osman, Ioannis Aifantis, Jochen Imig

**Affiliations:** Chemical Genomics Centre of the Max Planck Society, 44227 Dortmund, Germany; Max Planck Institute of Molecular Physiology, 44227 Dortmund, Germany; Department of Pathology and Laura & Isaac Perlmutter Cancer Center, NYU School of Medicine, New York 10016, NY, USA; Laura and Isaac Perlmutter Cancer Center, New York University, School of Medicine, New York 10016, NY, USA; Applied Bioinformatics Laboratories, Office of Science and Research, New York University School of Medicine, New York 10016, NY, USA; Interdisciplinary Melanoma Cooperative Group (IMCG), NYU Perlmutter Cancer Center, NYU Langone Health, New York, NY, USA; Departments of Urology and Medicine, New York University School of Medicine, New York, NY, USA; The Ronald O. Perelman Department of Dermatology, New York University School of Medicine, New York, NY, USA; The Jackson Laboratory for Genomic Medicine, Farmington, CT, USA

**Keywords:** LncRNA, CRISPRi screen, melanoma, metastasis, high-throughput sequencing

## Abstract

Melanoma being one of the most common and deadliest skin cancers, has been rising since the past decade. Patients at advanced stages of the disease have very poor prognoses, as opposed to at the earlier stages. Nowadays the standard-of-care of advanced melanoma is resection followed by immune checkpoint inhibition based immunotherapy. However, a substantial proportion of patients either do not respond or develop resistances. This underscores a need for novel approaches and therapeutic targets as well as a better understanding of the mechanisms of melanoma pathogenesis. Long non-coding RNAs (lncRNAs) comprise a poorly characterized class of functional players and promising targets in promoting malignancy. Certain lncRNAs have been identified to play integral roles in melanoma progression and drug resistances, however systematic screens to uncover novel functional lncRNAs are scarce. Here, we profile differentially expressed lncRNAs in patient derived short-term metastatic cultures and BRAF-MEK-inhibition resistant cells. We conduct a focused growth-related CRISPR-inhibition screen of overexpressed lncRNAs, validate and functionally characterize lncRNA hits with respect to cellular growth, invasive capacities and apoptosis in vitro as well as the transcriptomic impact of our lead candidate the novel lncRNA XLOC_030781. In sum, we extend the current knowledge of ncRNAs and their potential relevance on melanoma.

**Significance:** Previously considered as transcriptional noise, lncRNAs have emerged as novel players in regulating many cellular aspects in health and disease including melanoma. However, the number and as well as the extent of functional significance of most lncRNAs remains elusive. We provide a comprehensive strategy to identify functionally relevant lncRNAs in melanoma by combining expression profiling with CRISPR-inhibition growths screens lowering the experimental effort. We also provide a larger resource of differentially expressed lncRNAs with potential implications in melanoma growth and invasion. Our results broaden the characterized of lncRNAs as potential targets for future therapeutic applications.
