## Supplemental Table 6 for "CRISPR-inhibition screen for lncRNAs linked to melanoma growth and metastasis"

### Sheet: Badal et al.
	ENSG00000287723.1
JC050	4.17169
JC052	2.09945
JC053	1.52823
JC054	0.976407
JC055	1.54751
JC056	2.68607
JC058	5.2144
JC059	4.03773
JC060	2.42208
JC066	0.600973
JC067	1.01302
JC069	3.23826
JC072	0.97677
JC077	4.04772
JC106	0.044631
JC107	0.0613721
JC108	0
JC109	22.4853
JC110	0
JC111	0.0389995
JC113	0.117573
JC115	1.35704
JC116	0.905021
JC117	0
JC121	0.295426
JC123	0.0289778
JC124	0
JC126	0.0488908
JC127	0.117632
JC129	0.0483432
JC130	0.256235
JC132	1.03231
JC133	0
JC135	0.0526206
JC136	0.509685
JC143	0.0694328
JC144	0.676564
JC145	0.2673
JC146	0.0477633
JC149	0
JC153	0.149608
JC155	0.0658759
JC158	0
JC161	0.708551
JC164	0
JC169	0.984363
JC171	0.252559
JC175	0
JC178	0.060649
JC179	0
JC180	0.0462371
JC181	0.545156
JC182	0.063497
JC189	0
JC194	0.065878
JC195	0.0440952
JC197	0.118467
JC198	0
JC224	0.865329
JC235	0.248085
JC247	4.23198
JC248	1.11694
JC262	0.401786
JC271	0.47896
JC272	2.53158
JC273	2.82735
JC274	1.74185
JC281	0.389657
JC282	0.170297
JC286	0.354247
JC292	0.138519
JC293	0
JC294	0.110383
JC295	2.23575
JC296	0.553774
JC301	0.769901
JC302	1.09522
JC303	0.724378

### Sheet: Kunz et al.
	ENSG00000287723.1
Mel_1	0.181805
Mel_2	0.454973
Mel_3	0.265897
Mel_4	0.28988
Mel_5	0
Mel_6	0.236676
Mel_7	2.51046
Mel_8	1.67273
Mel_9	0
Mel_10	0
Mel_11	0.106367
Mel_12	0.983823
Mel_13	0.179983
Mel_14	7.54035
Mel_15	1.45955
Mel_16	0
Mel_17	0
Mel_18	0
Mel_19	3.14842
Mel_20	0
Mel_21	0
Mel_22	0
Mel_23	0
Mel_24	0
Mel_25	0.020282
Mel_26	0
Mel_27	0
Mel_28	0
Mel_29	15.305
Mel_30	0
Mel_31	0
Mel_32	0
Mel_33	0.169384
Mel_34	0
Mel_35	0
Mel_36	0
Mel_37	1.55604
Mel_38	0
Mel_39	0.443748
Mel_40	0
Mel_41	0
Mel_42	0
Mel_43	0
Mel_44	0
Mel_45	0
Mel_46	2.12814
Mel_47	0
Mel_48	2.06864
Mel_49	0
Mel_50	0.0365912
Mel_51	0
Mel_52	0
Mel_53	1.88523
Mel_54	0.963899
Mel_55	0.488794
Mel_56	18.6115
Mel_57	0
Naevi_1	2.0066
Naevi_2	1.66757
Naevi_3	0
Naevi_4	2.23851
Naevi_5	0
Naevi_6	0
Naevi_7	0.136371
Naevi_8	0
Naevi_9	0
Naevi_10	0
Naevi_11	0
Naevi_12	0
Naevi_13	0.0189811
Naevi_14	0
Naevi_15	0
Naevi_16	0
Naevi_17	0
Naevi_18	0
Naevi_19	1.02369
Naevi_20	0.157456
Naevi_21	0.153428
Naevi_22	0
Naevi_23	0
