## Supplemental Table 5 for "CRISPR-inhibition screen for lncRNAs linked to melanoma growth and metastasis"

### Sheet: Tabelle1
Table S5: Oligonucleotides
qPCR primers
#	ID	sequence
1	GAPDH_F	AGCCACATCGCTCAGACAC
2	GAPDH_R	GCCCAATACGACCAAATCC
3	CAS9_F	CAGAGAGAACCAGACCACCCAG
4	CAS9_R	TACAGCTTCTCGTTCTGCAGCT
5	XLOC_030781_F	TAATTTACGGGCAACCGAAG
6	XLOC_030781_R	GGCCAGAAGGTATCCTGTCA
7	BDNF-AS_F1	GGTCCTCATCCAACAGCTCT
8	BDNF-AS_R1	GCAGGTTCAAGAGGCTTGAC
9	GMDS-AS_F1	GCACTGCCGAATGTCTAAGA
10	GMDS-AS_R1	CGTATCTGCGAGACCTGGAT
11	RP11-267N12.3_F	CTGGATGACAGACCTATCAGGA
12	RP11-267N12.3_R	TGCCATGGTCTCTTTGGAAC
NextGen CRISPRi library adapter primers
1	NGS_LIB_KRAB_R1	CAAGCAGAAGACGGCATACGAGATTCGCCTTGGTGACTGGAGTTCAGACGTGTGCTCTTCCGATCTCCGACTCGGTGCCACTTTTTCAA
2	NGS_LIB_KRAB_R2	CAAGCAGAAGACGGCATACGAGATATAGCGTCGTGACTGGAGTTCAGACGTGTGCTCTTCCGATCTCCGACTCGGTGCCACTTTTTCAA
3	NGS_LIB_KRAB_R3	CAAGCAGAAGACGGCATACGAGATGAAGAAGTGTGACTGGAGTTCAGACGTGTGCTCTTCCGATCTCCGACTCGGTGCCACTTTTTCAA
4	NGS_LIB_KRAB_R4	CAAGCAGAAGACGGCATACGAGATATTCTAGGGTGACTGGAGTTCAGACGTGTGCTCTTCCGATCTCCGACTCGGTGCCACTTTTTCAA
5	NGS_LIB_KRAB_R5	CAAGCAGAAGACGGCATACGAGATCGTTACCAGTGACTGGAGTTCAGACGTGTGCTCTTCCGATCTCCGACTCGGTGCCACTTTTTCAA
6	NGS_LIB_KRAB_R6	CAAGCAGAAGACGGCATACGAGATGTCTGATGGTGACTGGAGTTCAGACGTGTGCTCTTCCGATCTCCGACTCGGTGCCACTTTTTCAA
7	NGS_LIB_KRAB_R7	CAAGCAGAAGACGGCATACGAGATTTACGCACGTGACTGGAGTTCAGACGTGTGCTCTTCCGATCTCCGACTCGGTGCCACTTTTTCAA
8	NGS_LIB_KRAB_R8	CAAGCAGAAGACGGCATACGAGATTTGAATAGGTGACTGGAGTTCAGACGTGTGCTCTTCCGATCTCCGACTCGGTGCCACTTTTTCAA
9	NGS_LIB_KRAB_R9	CAAGCAGAAGACGGCATACGAGATATCACGGTGACTGGAGTTCAGACGTGTGCTCTTCCGATCTCCGACTCGGTGCCACTTTTTCAA
10	NGS_LIB_KRAB_R10	CAAGCAGAAGACGGCATACGAGATCGATGTGTGACTGGAGTTCAGACGTGTGCTCTTCCGATCTCCGACTCGGTGCCACTTTTTCAA
11	NGS_LIB_KRABnew_F1	AATGATACGGCGACCACCGAGATCTACACTCTTTCCCTACACGACGCTCTTCCGATCTTAAGTAGGCTTTATATATCTTGTGGAAAGGACCTTAAACACC
12	NGS_LIB_KRABnew_F2	AATGATACGGCGACCACCGAGATCTACACTCTTTCCCTACACGACGCTCTTCCGATCTATCATGCGCTTTATATATCTTGTGGAAAGGACCTTAAACACC
13	NGS_LIB_KRABnew_F3	AATGATACGGCGACCACCGAGATCTACACTCTTTCCCTACACGACGCTCTTCCGATCTGATGCACGCTTTATATATCTTGTGGAAAGGACCTTAAACACC
14	NGS_LIB_KRABnew_F4	AATGATACGGCGACCACCGAGATCTACACTCTTTCCCTACACGACGCTCTTCCGATCTCGATTGCGCTTTATATATCTTGTGGAAAGGACCTTAAACACC
15	NGS_LIB_KRABnew_F5	AATGATACGGCGACCACCGAGATCTACACTCTTTCCCTACACGACGCTCTTCCGATCTTCGATAGGCTTTATATATCTTGTGGAAAGGACCTTAAACACC
16	NGS_LIB_KRABnew_F6	AATGATACGGCGACCACCGAGATCTACACTCTTTCCCTACACGACGCTCTTCCGATCTATCGATAGCTTTATATATCTTGTGGAAAGGACCTTAAACACC
17	NGS_LIB_KRABnew_F7	AATGATACGGCGACCACCGAGATCTACACTCTTTCCCTACACGACGCTCTTCCGATCTGATCGATGCTTTATATATCTTGTGGAAAGGACCTTAAACACC
18	NGS_LIB_KRABnew_F8	AATGATACGGCGACCACCGAGATCTACACTCTTTCCCTACACGACGCTCTTCCGATCTCGATCGAGCTTTATATATCTTGTGGAAAGGACCTTAAACACC
19	NGS_LIB_KRABnew_F9	AATGATACGGCGACCACCGAGATCTACACTCTTTCCCTACACGACGCTCTTCCGATCTACGATCGGCTTTATATATCTTGTGGAAAGGACCTTAAACACC
20	NGS_LIB_KRABnew_F10	AATGATACGGCGACCACCGAGATCTACACTCTTTCCCTACACGACGCTCTTCCGATCTTACGATCGCTTTATATATCTTGTGGAAAGGACCTTAAACACC
